# Fine-Scale Population Genetic Structure of Dengue Mosquito Vector, *Aedes aegypti* and its Association to Local Dengue Incidence

**DOI:** 10.1101/561621

**Authors:** Thaddeus M. Carvajal, Kohei Ogishi, Sakiko Yaegeshi, Lara Fides T. Hernandez, Katherine M. Viacrusis, Howell T. Ho, Divina M. Amalin, Kozo Watanabe

**Author notes:** Corresponding author (KW).

## Abstract

Dengue fever is an important arthropod-borne disease which is transmitted by the mosquito vector, *Aedes aegypti*. Vector control programs rely heavily on targeting the mosquito vector in order to stop the disease transmission cycle. Hence, the present study conducted a fine-scale population genetics of *Ae. aegypti* in a highly urbanized and dengue endemic region in the Philippines. Furthermore, the study also explored the correlation of population genetic indices to the local dengue incidence of the region. The genetic diversity and population structure of *Ae. aegypti* populations were analyzed by genotyping 11 microsatellite loci from 526 adult mosquitoes sampled in 21 study areas in Metropolitan Manila. Five genetic indices and its dengue incidence were then correlated using Pearson’s correlation. Results showed low genetic differentiation among mosquito populations indicating high gene flow activity in the region. However, the study also revealed a considerable number of inferred genetic clusters (K=5). The constructed UPGMA dendrogram exhibited close proximity of genetically-similar *Ae. aegypti* mosquito populations that extends in long distances suggesting passive dispersal ability of the mosquito vector. Moreover, a positive and significant correlation was observed between dengue incidence and inbreeding coefficient (*F*is) (r = 0.52, p = 0.02). Overall, the study showed that population genetic structuring can occur in a fine-scale area which consisted notable clustering and extending patterns of genetically-similar mosquito populations. This infers the potential migration ability of *Ae. aegypti* in different locations of the region where specific vector control zones could be carried out to disrupt its dispersal ability. Also, this is the first study that attempted to correlate genetic indices to dengue incidence that could serve as a supplementary index in identifying high dengue risk areas in the future.

**AUTHOR SUMMARY:** Dengue disease puts billions of people worldwide at risk. To mitigate this risk, population genetic studies of its vector, *Aedes aegypti*, are being conducted. The information established from these studies can be utilized to reduce mosquito population and thereby, reduce the opportunity for dengue transmission. In this study, we used microsatellite markers to determine genetic structure and diversity followed by correlation analyses between genetic indices and dengue incidence. Results show a low genetic differentiation among mosquito populations in Metro Manila; it also indicates population genetic structuring in a fine-scale area. This suggest a pattern of migration activity of *Ae. aegpyti* which can be used to mitigate dengue transmission. Moreover, the study also explored in correlating genetic indices and local dengue incidence where it demonstrated significant correlation with the inbreeding coefficient (*F*is). Further investigation is needed on how these genetic indices may be utilized in predicting and identifying high dengue risk areas in endemic areas.
