## Supplemental Tables S1-S6 for "Fine-Scale Population Genetic Structure of Dengue Mosquito Vector, *Aedes aegypti* and its Association to Local Dengue Incidence"

### Sheet: Table S1
Table S1. Ae. aegypti collection sites and population size in Metropolitan Manila, Philippines
Study Sites	City	Number of Households	Coordinates	Sample Size
CAL-N	Caloocan City	8	14⁰44'56.72 N/121⁰2'24.09 E	33
CAL-S	Caloocan City	2	14⁰39'30.81 N/120⁰58'46.41 E	14
VAL	Valenzuela City	5	14⁰42'0.34 N/120⁰59'38.37 E	12
QZC-1	Quezon City	4	14⁰42'59.05 N/121⁰3'30.99 E	18
QZC-2	Quezon City	6	14⁰41'14.17 N/121⁰4'53.84 E	32
QZC-3	Quezon City	4	14⁰40'31.3 N/121⁰2'55.07 E	36
QZC-4	Quezon City	14	14⁰38'1.58 N/121⁰1'2.32 E	40
QZC-5	Quezon City	12	14⁰37'29.63 N/121⁰3'34.22 E	28
MNL-1	City of Manila	2	14⁰37'0.08 N/120⁰58'53.82 E	42
MNL-2	City of Manila	5	14⁰34'31.62 N/120⁰59'17.52 E	41
MRK	Marikina City	13	14⁰38'49.29 N/121⁰6'32.45 E	16
SJ-MND	Cities of San Juan and Mandaluyong	7	14⁰35'29.98 N/121⁰1'49.62 E	22
PSG	Pasig City	4	14⁰34'58.71 N/121⁰3'59.42 E	17
MKT	Makati City	9	14⁰33'14.97 N/121⁰1'39.78 E	22
PSY	Pasay City	5	14⁰31'38.32 N/120⁰59'48.27 E	23
TGG	Taguig City	2	14⁰30'36.48 N/121⁰2'51.92 E	10
PRNQ	Paranaque City	11	14⁰28'21.99 N/121⁰1'20.31 E	25
LSP-1	Las Pinas City	6	14⁰27'39.39 N/120⁰59'18.32 E	20
LSP-2	Las Pinas City	5	14⁰26'7.68 N/120⁰59'28.09 E	12
MTLP-1	Mutinlupa City	5	14⁰25'24.62 N/121⁰1'47.88 E	28
MTLP-2	Mutinlupa City	5	14⁰23'32.69 N/121⁰2'7.93 E	35

### Sheet: Table S2
Table S2. List and Characteristics of Microsatellites markers in Aedes aegypti used in this study
Loci	Primer Sequence (5'-3)	Flourescent label	Repetitive Motiff	Annealing Temperature	Expected Size
A10	F:AATCGTGACGCGTCTTTTG	FAM	CT	57.5	233-239
	R:TAACTGCATCGAGGGAAACC
AT1	F:CGTCGACGTTATCTCCTTGTT		AT	57.5	156-174
	R:GGACCGGAAAGACACAGACA
M313	F:CACCTCGTGACATACAAACACC		ATG	57.5	117-123
	R:ACGTACCCAAGCCACGTACA
H08	F:AAAAACCACGATCACCGAAG	VIC	TCG	56.5	199-205
	R:ACGCGATCACACACTGAAAATG
B07	F:CAAACAACGAACTGCTCACG		GA	56.5	157-183
	R:TCGCAATTTCAACAGGTAGG
M201	F:GGAGCATTCATAGAGAATTGTCA		ATA	56.5	110-116
	R:GAGATGAACCAGTCATAGGGC
F06	F:GCCAAAAACCAACAAACAGG	NED	TAGA	56.5	286-290
	R:AATCGACCCGACCAATAACA
AG7	F:CGTGCGAGTGAATGAGAGAC		GA	56.5	153-185
	R:CATCCTCTCATCAGCTTCTAATAAA
AC4	F:GCGAATCGGTTCCCATAGTA		CA	56.5	128-130
	R:CTTTATCGATCGACGCCATT
AC2	F:AATACAACGCGATCGACTCC	PET	CA	61.5	176-190
	R:AACGATTAGCTGCTCCGAAA
AC7	F:TCGGCAAATTACCACAAACA		CA	61.5	129-143
	R:CATTGGACTCGCTATAACACACA

### Sheet: Table S3
Table S3: Analysis of the Genetic Diversity of Ae. aegypti using 11 microsatellite loci
Pop	Locus	Na	Ne	Ho	He	Fis	p-value
CAL-N	A10	7	3.6	0.606061	0.722222	0.160839	0.3678
	AT1	14	7.83453	0.969697	0.87236	-0.111579	0.0139
	M313	4	2.22472	0.242424	0.550505	0.559633	0.008
	AC4	2	1.76642	0.151515	0.433884	0.650794	0.0816
	AG7	8	1.96926	0.242424	0.492195	0.507463	0
	F06	2	1.42353	0.181818	0.297521	0.388889	0.0012
	AC2	3	2.54737	0.575758	0.607438	0.0521542	0.1333
	AC7	7	2.60215	0.606061	0.615702	0.01566	0.0712
	B07	12	6.3871	0.69697	0.843434	0.173653	0.0304
	H08	3	1.74101	0.424242	0.42562	0.00323625	0.269
	M201	3	1.89887	0.727273	0.47337	-0.536372	0
CAL-S	A10	4	3.23967	0.714286	0.691327	-0.0332103	0.3824
	AT1	10	5.44444	0.714286	0.816327	0.125	0.4288
	M313	3	2.24	0.0714286	0.553571	0.870968	1
	AC4	2	1.96	0.142857	0.489796	0.708333	0.0618
	AG7	7	3.03876	0.357143	0.670918	0.467681	0.0238
	F06	2	1.41516	0.214286	0.293367	0.269565	1
	AC2	3	2.70345	0.642857	0.630102	-0.0202429	0.0216
	AC7	5	2.02062	0.428571	0.505102	0.151515	0.2997
	B07	10	6.125	0.642857	0.836735	0.231707	0.0599
	H08	2	1.68966	0.428571	0.408163	-0.05	0.0591
	M201	4	2.37576	0.785714	0.579082	-0.356828	0.0213
VAL	A10	5	3.23596	0.583333	0.690972	0.155779	0.1673
	AT1	10	7.38462	0.833333	0.864583	0.0361446	0.0373
	M313	3	1.83439	0.25	0.454861	0.450382	0.7113
	AC4	2	1.94595	0.333333	0.486111	0.314286	0.0632
	AG7	3	1.52381	0.0833333	0.34375	0.757576	0.1777
	F06	2	1.70414	0.25	0.413194	0.394958	1
	AC2	4	2.66667	0.583333	0.625	0.0666667	0.8675
	AC7	6	2.88	0.5	0.652778	0.234043	1
	B07	7	5.43396	1	0.815972	-0.225532	0.1389
	H08	3	1.81132	0.5	0.447917	-0.116279	0.0262
	M201	2	1.8	0.666667	0.444444	-0.5	0.7612
QZC-1	A10	5	3.17647	0.555556	0.685185	0.189189	0.9378
	AT1	9	5.53846	0.666667	0.819444	0.186441	0.6226
	M313	4	1.51049	0.166667	0.337963	0.506849	0.1607
	AC4	2	1.85673	0.388889	0.46142	0.157191	0.1587
	AG7	4	1.69634	0.333333	0.410494	0.18797	0.034
	F06	2	1.18033	0.166667	0.152778	-0.0909091	0.1549
	AC2	3	2.94545	0.666667	0.660494	-0.00934579	0.4192
	AC7	4	2.13861	0.555556	0.532407	-0.0434783	1
	B07	10	6.23077	0.611111	0.839506	0.272059	0.0706
	H08	3	1.82535	0.333333	0.45216	0.262799	1
	M201	3	2.07029	0.722222	0.516975	-0.397015	0.0027
QZC-2	A10	5	3.08434	0.5	0.675781	0.260116	0.6389
	AT1	12	5.46133	0.78125	0.816895	0.0436342	0.3004
	M313	4	1.38659	0.25	0.278809	0.103327	0.0647
	AC4	4	1.764	0.3125	0.433105	0.278467	0.0056
	AG7	8	2.16949	0.375	0.539062	0.304348	0
	F06	3	1.2465	0.15625	0.197754	0.209877	0.2076
	AC2	4	2.77507	0.65625	0.639648	-0.0259542	0.599
	AC7	6	2.72703	0.71875	0.633301	-0.134927	0.789
	B07	12	8.03137	0.75	0.875488	0.143335	0.5254
	H08	4	1.79178	0.46875	0.441895	-0.0607735	0.5469
	M201	2	1.88235	0.75	0.46875	-0.6	0.0015
QZC-3	A10	8	3.09677	0.555556	0.677083	0.179487	0.6593
	AT1	12	6.11321	0.833333	0.83642	0.00369004	0.0056
	M313	4	1.78882	0.361111	0.440972	0.181102	0.011
	AC4	4	1.76928	0.361111	0.434799	0.169476	0.4386
	AG7	8	1.97863	0.305556	0.494599	0.382215	0
	F06	3	1.59312	0.361111	0.372299	0.0300518	0.0359
	AC2	3	2.61027	0.722222	0.616898	-0.170732	0.0874
	AC7	7	2.49711	0.583333	0.599537	0.027027	0.3791
	B07	12	7.04348	0.666667	0.858025	0.223022	0
	H08	5	1.5776	0.305556	0.366127	0.165437	0.627
	M201	4	2.05551	0.722222	0.513503	-0.406461	0
QZC-4	A10	5	2.92772	0.65	0.658438	0.0128144	0.4192
	AT1	13	7.33945	0.875	0.86375	-0.0130246	0.391
	M313	5	2.08605	0.425	0.520625	0.183673	0.0117
	AC4	3	1.41405	0.15	0.292813	0.487727	0
	AG7	7	2.46914	0.35	0.595	0.411765	0
	F06	2	1.34228	0.2	0.255	0.215686	0.0156
	AC2	3	2.52366	0.675	0.60375	-0.118012	0.0579
	AC7	8	2.61011	0.575	0.616875	0.0678825	0.1398
	B07	13	8.37696	0.725	0.880625	0.176721	0
	H08	4	2.08741	0.55	0.520938	-0.0557888	1
	M201	3	2.03433	0.775	0.508437	-0.524278	0.0605
QZC-5	A10	6	3.77831	0.785714	0.735332	-0.0685169	0.1672
	AT1	11	7.43128	0.892857	0.865434	-0.0316875	0.9176
	M313	4	2.27576	0.321429	0.560587	0.426621	0.4814
	AC4	2	1.64533	0.107143	0.392219	0.726829	0.3561
	AG7	8	2.56628	0.285714	0.610332	0.53187	0
	F06	2	1.07397	0.0714286	0.0688776	-0.037037	0.352
	AC2	3	2.54133	0.678571	0.606505	-0.118822	0.0243
	AC7	8	2.36501	0.535714	0.577168	0.0718232	0.0391
	B07	11	7.50239	0.714286	0.866709	0.175865	0.0394
	H08	3	1.71742	0.5	0.41773	-0.196947	0.5408
	M201	3	2.04433	0.607143	0.510842	-0.188514	0.147
MNL-1	A10	8	2.87296	0.642857	0.651927	0.013913	0.0003
	AT1	15	8.58394	0.809524	0.883503	0.0837344	0.0745
	M313	5	2.48626	0.5	0.597789	0.163585	0.2156
	AC4	2	1.8	0.333333	0.444444	0.25	0.3488
	AG7	7	2.71803	0.428571	0.632086	0.321973	0
	F06	2	1.35432	0.214286	0.261621	0.180932	0.0003
	AC2	4	2.77795	0.690476	0.640023	-0.0788308	0.1166
	AC7	6	2.07652	0.428571	0.518424	0.173319	0.3618
	B07	12	8.03645	0.619048	0.875567	0.292975	0
	H08	3	1.66102	0.380952	0.397959	0.042735	0.8669
	M201	3	1.96546	0.714286	0.491213	-0.454126	0
MNL-2	A10	6	2.90328	0.682927	0.655562	-0.0417423	0.0582
	AT1	11	5.41385	0.682927	0.815289	0.16235	0.201
	M313	2	1.36389	0.219512	0.266805	0.177258	0.0008
	AC4	2	1.36389	0.121951	0.266805	0.542921	0.0004
	AG7	8	2.94138	0.414634	0.660024	0.371789	0
	F06	3	1.40259	0.195122	0.287032	0.320207	0.3867
	AC2	4	2.76026	0.536585	0.637716	0.158582	0.3303
	AC7	4	1.75929	0.341463	0.431588	0.208822	0.1481
	B07	12	6.52816	0.682927	0.846817	0.193537	0
	H08	5	1.89408	0.487805	0.47204	-0.0333963	0.4164
	M201	2	1.94335	0.780488	0.485425	-0.607843	0.0075
MRK	A10	7	3.87879	0.6875	0.742188	0.0736842	0.9987
	AT1	10	5.56522	0.8125	0.820312	0.00952381	0.9251
	M313	4	1.58514	0.3125	0.369141	0.153439	0.0693
	AC4	2	1.4382	0.125	0.304688	0.589744	0.0041
	AG7	7	3.24051	0.25	0.691406	0.638418	0
	F06	2	1.20471	0.1875	0.169922	-0.103448	-
	AC2	5	2.89266	0.6875	0.654297	-0.0507463	0.5965
	AC7	8	2.56	0.5625	0.609375	0.0769231	0.053
	B07	9	6.5641	0.75	0.847656	0.115207	0.1607
	H08	5	3.06587	0.5	0.673828	0.257971	1
	M201	3	1.96169	0.75	0.490234	-0.52988	0.6341
SJ-MND	A10	7	4.86432	0.909091	0.794421	-0.144343	0.2352
	AT1	14	8	0.909091	0.875	-0.038961	0.1373
	M313	7	2.15111	0.409091	0.535124	0.235521	0.2261
	AC4	3	1.62689	0.136364	0.385331	0.646113	0.1439
	AG7	7	2.06397	0.318182	0.515496	0.382766	0.0077
	F06	2	1.19802	0.0909091	0.165289	0.45	0.0244
	AC2	3	2.45063	0.545455	0.591942	0.078534	0.7223
	AC7	7	2.43829	0.5	0.589876	0.152364	1
	B07	7	5.26087	0.681818	0.809917	0.158163	0.0188
	H08	4	1.95556	0.409091	0.488636	0.162791	0.6495
	M201	3	2.26168	0.545455	0.557851	0.0222222	0.3386
PSG	A10	4	2.11722	0.470588	0.527682	0.108197	0.2606
	AT1	8	4.15827	0.823529	0.759516	-0.0842825	0.1438
	M313	6	2.94898	0.529412	0.6609	0.198953	0.003
	AC4	2	2	0.294118	0.5	0.411765	0.143
	AG7	8	3.82781	0.411765	0.738754	0.442623	0
	F06	2	1.33487	0.0588235	0.250865	0.765517	0.0908
	AC2	3	2.59193	0.647059	0.614187	-0.0535211	0.0297
	AC7	6	1.67052	0.411765	0.401384	-0.0258621	0.178
	B07	10	7.04878	0.705882	0.858131	0.177419	0.0285
	H08	3	1.96599	0.588235	0.491349	-0.197183	1
	M201	2	1.9931	0.823529	0.49827	-0.652778	0.141
MKT	A10	6	3.43262	0.818182	0.708678	-0.154519	0.4635
	AT1	11	7.22388	0.818182	0.86157	0.0503597	0.1744
	M313	4	1.74414	0.227273	0.426653	0.467312	0
	AC4	3	1.86513	0.5	0.463843	-0.077951	0
	AG7	8	3.29252	0.363636	0.696281	0.477745	0
	F06	2	1.14556	0.0454545	0.127066	0.642276	1
	AC2	4	2.77364	0.863636	0.639463	-0.350565	0.6731
	AC7	5	1.89062	0.590909	0.471074	-0.254386	0.0123
	B07	10	6.12658	0.818182	0.836777	0.0222222	0
	H08	2	1.48239	0.227273	0.325413	0.301587	0.2502
	M201	2	1.99588	0.863636	0.498967	-0.730849	0.0014
PSY	A10	6	2.84409	0.73913	0.648393	-0.139942	0.9763
	AT1	11	6.45122	0.913043	0.844991	-0.0805369	0.6809
	M313	4	1.84	0.391304	0.456522	0.142857	0.0188
	AC4	3	1.36516	0.217391	0.267486	0.187279	0.0151
	AG7	7	3.26543	0.304348	0.693762	0.561308	0.0012
	F06	2	1.51576	0.173913	0.340265	0.488889	0.2153
	AC2	3	2.37753	0.695652	0.579395	-0.200653	0.0952
	AC7	6	2.20417	0.434783	0.546314	0.204152	0.0501
	B07	13	6.78205	0.565217	0.852552	0.337029	0.0256
	H08	2	1.34777	0.304348	0.258034	-0.179487	0.0716
	M201	5	2.33554	0.826087	0.571834	-0.444628	0.0061
TGG	A10	4	3.07692	0.7	0.675	-0.037037	0.5619
	AT1	6	4.54545	0.7	0.78	0.102564	0.7054
	M313	2	1.6	0.3	0.375	0.2	0.1118
	AC4	2	1.47059	0.2	0.32	0.375	0.0013
	AG7	8	3.38983	0.6	0.705	0.148936	0.0019
	F06	2	1.72414	0.2	0.42	0.52381	1
	AC2	3	2.63158	0.8	0.62	-0.290323	0.7351
	AC7	3	2.53165	0.4	0.605	0.338843	0.5052
	B07	8	6.06061	0.8	0.835	0.0419162	0.6662
	H08	2	1.72414	0.4	0.42	0.047619	0.6334
	M201	2	1.92308	0.8	0.48	-0.666667	0.0716
PRNQ	A10	8	4.37063	0.88	0.7712	-0.141079	0.5141
	AT1	12	5.58036	0.8	0.8208	0.0253411	0.3492
	M313	5	1.84094	0.4	0.4568	0.124343	0.0009
	AC4	2	1.36761	0.08	0.2688	0.702381	0.0428
	AG7	7	2.28938	0.28	0.5632	0.502841	0
	F06	2	1.52253	0.28	0.3432	0.184149	0.4842
	AC2	4	2.39923	0.52	0.5832	0.108368	0.2192
	AC7	7	2.85388	0.68	0.6496	-0.046798	0.9879
	B07	9	5.12295	0.8	0.8048	0.00596421	0
	H08	3	2.14777	0.56	0.5344	-0.0479042	0.0345
	M201	3	2.39923	0.92	0.5832	-0.577503	0.5053
LSP-1	A10	5	3.50877	0.85	0.715	-0.188811	0.0647
	AT1	12	5.19481	0.85	0.8075	-0.0526316	0.2646
	M313	3	1.72786	0.45	0.42125	-0.0682493	0.0105
	AC4	2	1.40598	0.05	0.28875	0.82684	0.4654
	AG7	6	2.64026	0.15	0.62125	0.758551	0.0165
	F06	2	1.1611	0.15	0.13875	-0.0810811	0.3531
	AC2	5	2.95203	0.6	0.66125	0.0926276	0.02
	AC7	7	3.2	0.85	0.6875	-0.236364	0.0013
	B07	13	7.92079	0.85	0.87375	0.0271817	0.1012
	H08	5	2.12202	0.5	0.52875	0.0543735	0.0568
	M201	4	2.5641	0.6	0.61	0.0163934	0.007
LSP-2	A10	6	4.43077	0.5	0.774306	0.35426	1
	AT1	9	5.87755	0.833333	0.829861	-0.0041841	0.9824
	M313	3	1.81132	0.25	0.447917	0.44186	0.0416
	AC4	2	1.49223	0.0833333	0.329861	0.747368	0.1332
	AG7	7	3.64557	0.416667	0.725694	0.425837	0.0152
	F06	2	1.70414	0.0833333	0.413194	0.798319	1
	AC2	3	2.32258	0.5	0.569444	0.121951	0.1982
	AC7	6	3.34884	0.583333	0.701389	0.168317	1
	B07	12	10.6667	0.666667	0.90625	0.264368	0.0043
	H08	2	1.49223	0.25	0.329861	0.242105	1
	M201	3	1.81132	0.583333	0.447917	-0.302326	0.0138
MTLP-1	A10	6	3.62963	0.607143	0.72449	0.161972	0.0036
	AT1	11	7.09502	0.928571	0.859056	-0.0809206	0.0003
	M313	4	2.59174	0.285714	0.614158	0.534787	0
	AC4	2	1.6	0.142857	0.375	0.619048	0.298
	AG7	9	2.74606	0.321429	0.635842	0.494483	0
	F06	2	1.03635	0.0357143	0.0350765	-0.0181818	0.074
	AC2	4	3.11111	0.607143	0.678571	0.105263	0.0456
	AC7	7	2.23362	0.428571	0.552296	0.224018	0.3947
	B07	10	5.38832	0.464286	0.814413	0.429914	0.0012
	H08	4	2.20534	0.5	0.546556	0.0851809	0.0659
	M201	4	2.18994	0.5	0.543367	0.0798122	0.0001
MTLP-2	A10	8	2.77149	0.657143	0.639184	-0.0280971	0.0237
	AT1	13	6.80556	0.885714	0.853061	-0.0382775	0.1621
	M313	3	1.94909	0.2	0.486939	0.589271	0.1655
	AC4	3	1.85325	0.228571	0.460408	0.503546	0.053
	AG7	10	4.63138	0.285714	0.784082	0.635606	0
	F06	2	1.2888	0.0857143	0.224082	0.617486	0.0653
	AC2	3	2.70419	0.514286	0.630204	0.183938	0.134
	AC7	7	1.9007	0.428571	0.473878	0.0956072	0.3139
	B07	10	5.38462	0.514286	0.814286	0.368421	0.2251
	H08	3	1.76768	0.4	0.434286	0.0789474	0.7297
	M201	4	2.18555	0.742857	0.542449	-0.369451	0

### Sheet: Table S4
Table S5. Allelle frequencies of the 11 microsatellite loci in Ae aegypti populations in Metropolitan Manila
Loci	Allelle	CAL-N	CAL-S	VAL	QZC-1	QZC-2	QZC-3	QZC-4	QZC-5	MNL-1	MNL-2	MRK	SJ-MND	PSG	MKT	PSY	TGG	PRNQ	LSP-1	LSP-2	MTLP-1	MTLP-2
A10	214	0	0	0	0	0	0.01389	0	0	0	0	0	0	0	0	0	0	0	0	0	0	0
	216	0	0	0	0	0	0	0	0	0	0	0	0.02273	0	0	0	0	0	0	0	0	0
	218	0.01515	0	0	0	0	0.01389	0.05	0.07143	0.0119	0.03659	0.03125	0.18182	0	0	0.08696	0	0.1	0.125	0.125	0.125	0.01429
	228	0	0	0	0	0	0.01389	0	0	0	0.0122	0	0	0	0	0	0	0	0	0	0	0.01429
	236	0.22727	0.17857	0.41667	0.13889	0.29688	0.13889	0.225	0.32143	0.2619	0.18293	0.1875	0.11364	0.17647	0.29545	0.19565	0.35	0.24	0.325	0.25	0.17857	0.17143
	238	0.04545	0	0	0.13889	0.01563	0	0	0	0.0119	0	0.0625	0	0	0	0.06522	0	0.02	0	0.08333	0.01786	0.02857
	240	0.07576	0.10714	0.125	0.08333	0.01563	0.09722	0.0125	0.03571	0.04762	0.07317	0.03125	0.09091	0	0.02273	0.04348	0.05	0.06	0.025	0.04167	0.08929	0.02857
	242	0.43939	0.42857	0.33333	0.5	0.40625	0.51389	0.4875	0.30357	0.5119	0.52439	0.40625	0.27273	0.64706	0.31818	0.54348	0.4	0.36	0.375	0.33333	0.44643	0.54286
	244	0.15152	0.28571	0.08333	0.13889	0.26563	0.16667	0.225	0.25	0.11905	0.17073	0.21875	0.27273	0.14706	0.31818	0.06522	0.2	0.16	0.15	0.16667	0.14286	0.18571
	246	0.04545	0	0	0	0	0	0	0.01786	0.0119	0	0.0625	0.04545	0.02941	0.02273	0	0	0.04	0	0	0	0
	248	0	0	0.04167	0	0	0.04167	0	0	0.02381	0	0	0	0	0.02273	0	0	0.02	0	0	0	0.01429
AT1	145	0	0	0	0	0	0	0	0.19643	0.0119	0.04878	0	0.06818	0	0	0	0	0.12	0.025	0.04167	0.08929	0
	147	0.0303	0.10714	0	0	0.04688	0	0.025	0	0	0.0122	0	0.04545	0	0	0.02174	0	0.02	0.075	0	0	0.02857
	149	0.06061	0.03571	0.04167	0.05556	0	0.02778	0	0.03571	0.07143	0.03659	0.03125	0.04545	0.05882	0.02273	0	0.1	0.02	0	0	0.01786	0.02857
	151	0.12121	0.10714	0.20833	0.25	0.1875	0.16667	0.1875	0.19643	0.16667	0.28049	0.25	0.15909	0.20588	0.20455	0.17391	0.15	0.26	0.1	0.08333	0.16071	0.12857
	153	0.06061	0.07143	0.04167	0.13889	0.01563	0.02778	0.075	0.10714	0.13095	0.03659	0	0.04545	0.05882	0.04545	0.02174	0	0.04	0.025	0.04167	0.10714	0.08571
	155	0.19697	0.35714	0.20833	0.25	0.34375	0.30556	0.2125	0.14286	0.19048	0.2439	0.25	0.15909	0.41176	0.20455	0.23913	0.35	0.28	0.375	0.16667	0.25	0.3
	157	0.22727	0.03571	0.125	0.16667	0.07813	0.15278	0.15	0.125	0.10714	0.12195	0.15625	0.02273	0.11765	0.11364	0.19565	0.15	0.06	0.15	0.16667	0.07143	0.11429
	159	0.06061	0.10714	0.08333	0	0.0625	0.04167	0.1375	0.05357	0.02381	0.15854	0.15625	0.06818	0.05882	0.13636	0.13043	0.2	0.1	0.075	0.29167	0.14286	0.1
	161	0.06061	0.10714	0	0.05556	0.09375	0.05556	0.0625	0	0.09524	0	0.03125	0.02273	0.02941	0.11364	0.06522	0	0	0	0	0.03571	0.02857
	163	0.0303	0.03571	0.04167	0.02778	0.01563	0.08333	0.0375	0.03571	0.04762	0.02439	0.03125	0.06818	0.05882	0.06818	0.04348	0	0	0.05	0.04167	0.05357	0.02857
	165	0.0303	0.03571	0.08333	0.02778	0.03125	0.02778	0.025	0.05357	0.0119	0.0122	0	0.02273	0	0	0	0	0.02	0	0	0	0.04286
	167	0.01515	0	0.08333	0.02778	0.07813	0.05556	0.0125	0	0.07143	0	0.03125	0.02273	0	0.04545	0.06522	0	0.02	0.025	0.125	0	0.05714
	169	0.01515	0	0.08333	0	0	0	0.025	0.03571	0.02381	0	0.03125	0	0	0.02273	0.02174	0	0.02	0.025	0	0	0
	171	0.06061	0	0	0	0.03125	0	0.0375	0.01786	0.0119	0.02439	0	0.02273	0	0	0.02174	0.05	0	0	0	0.05357	0.02857
	173	0	0	0	0	0.01563	0.04167	0	0	0.0119	0	0	0	0	0	0	0	0	0.025	0	0	0
	175	0	0	0	0	0	0.01389	0	0	0	0	0.03125	0	0	0.02273	0	0	0	0	0	0	0
	179	0.0303	0	0	0	0	0	0.0125	0	0.02381	0	0	0.22727	0	0	0	0	0.04	0.05	0.04167	0.01786	0.02857
M313	110	0	0	0	0	0	0	0	0	0	0	0	0.02273	0	0	0	0	0	0	0	0	0
	113	0	0	0	0	0	0	0	0	0	0	0	0	0.02941	0.02273	0	0	0	0	0	0	0
	116	0	0	0.125	0	0	0	0.0125	0	0.03571	0	0.03125	0.02273	0.02941	0	0	0	0	0	0	0	0
	119	0.09091	0.21429	0.16667	0.05556	0.04688	0.04167	0.1	0.19643	0.14286	0	0.0625	0.13636	0.08824	0.20455	0.13043	0	0.08	0.225	0.08333	0.14286	0.1
	120	0	0	0	0	0	0	0	0	0	0	0	0	0	0	0	0	0.02	0	0	0	0
	122	0	0	0	0	0	0	0	0	0	0	0	0.02273	0	0	0	0	0.06	0	0	0	0
	125	0.62121	0.60714	0.70833	0.80556	0.84375	0.72222	0.6625	0.60714	0.59524	0.84146	0.78125	0.65909	0.47059	0.72727	0.71739	0.75	0.72	0.725	0.70833	0.55357	0.67143
	128	0.06061	0	0	0.05556	0.03125	0.05556	0.0625	0.01786	0.09524	0	0	0.04545	0.05882	0	0.06522	0	0	0	0	0.07143	0
	131	0.22727	0.17857	0	0.08333	0.07813	0.18056	0.1625	0.17857	0.13095	0.15854	0.125	0.09091	0.32353	0.04545	0.08696	0.25	0.12	0.05	0.20833	0.23214	0.22857
AC4	116	0	0	0	0	0.01563	0	0	0	0	0	0	0	0	0	0	0	0	0	0	0	0
	120	0.68182	0.57143	0.58333	0.63889	0.71875	0.70833	0.825	0.73214	0.66667	0.84146	0.8125	0.75	0.5	0.65909	0.84783	0.8	0.84	0.825	0.79167	0.75	0.68571
	122	0.31818	0.42857	0.41667	0.36111	0.21875	0.25	0.1625	0.26786	0.33333	0.15854	0.1875	0.22727	0.5	0.31818	0.1087	0.2	0.16	0.175	0.20833	0.25	0.25714
	124	0	0	0	0	0.04688	0.02778	0.0125	0	0	0	0	0.02273	0	0.02273	0.04348	0	0	0	0	0	0.05714
	126	0	0	0	0	0	0.01389	0	0	0	0	0	0	0	0	0	0	0	0	0	0	0
AG7	143	0.01515	0.03571	0	0	0.01563	0.01389	0.0125	0.03571	0.03571	0.06098	0.0625	0	0.05882	0.09091	0.04348	0	0.06	0	0	0.08929	0.04286
	145	0	0	0	0	0	0	0	0	0	0	0	0	0	0	0	0	0	0	0	0.01786	0
	147	0.06061	0.25	0.16667	0.08333	0.03125	0.01389	0.05	0.07143	0.04762	0.09756	0.15625	0.04545	0.20588	0.18182	0.15217	0.05	0.06	0.25	0.125	0.14286	0.12857
	148	0	0	0	0	0	0	0	0	0	0	0	0	0	0	0	0	0	0	0	0.01786	0
	149	0.69697	0.5	0.79167	0.75	0.65625	0.69444	0.6125	0.58929	0.57143	0.54878	0.5	0.68182	0.44118	0.5	0.47826	0.5	0.64	0.55	0.45833	0.57143	0.35714
	151	0.04545	0.03571	0	0	0.125	0.125	0.1	0.17857	0.10714	0.13415	0.15625	0.06818	0.08824	0.06818	0.21739	0.15	0.12	0.025	0.16667	0	0.22857
	153	0.01515	0	0	0	0.01563	0	0	0	0	0.0122	0	0	0	0.02273	0	0.05	0	0.1	0	0	0.01429
	155	0.0303	0.03571	0	0.02778	0	0.02778	0.0875	0.03571	0.09524	0.06098	0.03125	0.04545	0.08824	0.06818	0	0.05	0.02	0.025	0.04167	0.01786	0.01429
	157	0.12121	0.10714	0.04167	0.13889	0.10938	0.06944	0.0625	0.03571	0.13095	0.04878	0.0625	0.09091	0.02941	0	0.06522	0.05	0.06	0.05	0.04167	0.07143	0.11429
	159	0.01515	0.03571	0	0	0.01563	0.02778	0.075	0.03571	0.0119	0.03659	0	0.04545	0.05882	0.04545	0.02174	0.05	0.04	0	0.04167	0.05357	0.02857
	161	0	0	0	0	0	0	0	0.01786	0	0	0	0	0	0.02273	0.02174	0.1	0	0	0.125	0	0.01429
	165	0	0	0	0	0.03125	0.02778	0	0	0	0	0.03125	0.02273	0	0	0	0	0	0	0	0.01786	0.05714
	167	0	0	0	0	0	0	0	0	0	0	0	0	0.02941	0	0	0	0	0	0	0	0
F06	241	0	0	0	0	0.01563	0.02778	0	0	0	0.0122	0	0	0	0	0	0	0	0	0	0	0
	245	0.81818	0.82143	0.70833	0.91667	0.89063	0.76389	0.85	0.96429	0.84524	0.82927	0.90625	0.90909	0.85294	0.93182	0.78261	0.7	0.78	0.925	0.70833	0.98214	0.87143
	249	0.18182	0.17857	0.29167	0.08333	0.09375	0.20833	0.15	0.03571	0.15476	0.15854	0.09375	0.09091	0.14706	0.06818	0.21739	0.3	0.22	0.075	0.29167	0.01786	0.12857
AC2	166	0	0	0	0	0	0	0	0	0	0.0122	0.0625	0	0	0.02273	0	0	0	0.025	0	0.03571	0
	170	0	0	0.08333	0	0	0	0	0	0	0	0	0	0	0	0	0	0	0	0	0	0
	172	0	0	0	0	0	0	0	0	0	0	0	0	0	0	0	0	0	0.05	0	0	0
	174	0	0	0	0	0	0	0	0	0	0	0.03125	0	0	0	0	0	0.02	0	0	0	0
	178	0.40909	0.39286	0.33333	0.38889	0.39063	0.26389	0.3	0.375	0.34524	0.35366	0.375	0.40909	0.44118	0.40909	0.36957	0.2	0.2	0.4	0.41667	0.39286	0.28571
	180	0.13636	0.17857	0.08333	0.27778	0.17188	0.22222	0.175	0.14286	0.15476	0.18293	0.09375	0.11364	0.14706	0.15909	0.1087	0.3	0.2	0.125	0.08333	0.25	0.22857
	182	0.45455	0.42857	0.5	0.33333	0.42188	0.51389	0.525	0.48214	0.46429	0.45122	0.4375	0.47727	0.41176	0.40909	0.52174	0.5	0.58	0.4	0.5	0.32143	0.48571
	184	0	0	0	0	0.01563	0	0	0	0	0	0	0	0	0	0	0	0	0	0	0	0
	192	0	0	0	0	0	0	0	0	0.03571	0	0	0	0	0	0	0	0	0	0	0	0
AC7	122	0	0	0	0	0.03125	0.02778	0.0625	0.05357	0.02381	0	0.03125	0.04545	0.02941	0	0.06522	0	0.02	0.025	0.04167	0	0.04286
	124	0.57576	0.67857	0.54167	0.63889	0.54688	0.59722	0.5875	0.625	0.66667	0.73171	0.59375	0.61364	0.76471	0.70455	0.65217	0.5	0.52	0.5	0.45833	0.64286	0.71429
	126	0.16667	0.14286	0.08333	0.05556	0.21875	0.15278	0.125	0.10714	0.08333	0.08537	0.15625	0.11364	0.02941	0.11364	0.08696	0.35	0.24	0.125	0.08333	0.07143	0.07143
	128	0.13636	0.10714	0.04167	0.08333	0.03125	0.02778	0.025	0.01786	0.02381	0.02439	0.03125	0.06818	0.02941	0	0.06522	0	0.04	0.15	0.04167	0.14286	0.04286
	130	0	0	0	0	0	0	0	0.01786	0	0	0.03125	0	0	0	0	0	0	0	0	0	0
	134	0	0	0	0	0	0.01389	0	0	0	0	0	0	0	0	0	0	0	0	0	0	0
	136	0	0	0.125	0	0	0	0.0375	0	0	0	0	0.02273	0	0	0	0	0	0	0	0	0.01429
	138	0.07576	0.03571	0.16667	0.22222	0.125	0.125	0.125	0.125	0.16667	0.15854	0.09375	0.11364	0.08824	0.13636	0.1087	0.15	0.14	0.15	0.25	0.08929	0.07143
	140	0.01515	0.03571	0.04167	0	0.04688	0.05556	0.025	0	0.03571	0	0.03125	0.02273	0.05882	0.02273	0.02174	0	0.02	0	0.125	0.01786	0.04286
	142	0.01515	0	0	0	0	0	0.0125	0.01786	0	0	0	0	0	0	0	0	0	0	0	0	0
	144	0.01515	0	0	0	0	0	0	0	0	0	0	0	0	0	0	0	0	0	0	0	0
	146	0	0	0	0	0	0	0	0	0	0	0.03125	0	0	0.02273	0	0	0	0.025	0	0.01786	0
	147	0	0	0	0	0	0	0	0	0	0	0	0	0	0	0	0	0	0.025	0	0.01786	0
	150	0	0	0	0	0	0	0	0.03571	0	0	0	0	0	0	0	0	0.02	0	0	0	0
B07	156	0	0	0	0	0	0	0	0	0	0	0	0	0	0	0	0	0	0.025	0	0	0
	157	0	0	0	0	0	0	0	0	0	0	0	0	0	0	0.02174	0	0	0	0	0	0
	160	0	0	0	0	0	0	0	0	0	0	0	0	0	0	0	0	0	0	0.04167	0.01786	0
	162	0	0	0	0	0	0	0.0125	0	0.0119	0	0.03125	0	0	0	0	0	0	0	0	0	0
	166	0.16667	0.07143	0.08333	0.13889	0.17188	0.20833	0.1625	0.19643	0.13095	0.08537	0.09375	0.22727	0.14706	0.02273	0.13043	0.15	0.08	0.15	0.125	0.21429	0.12857
	170	0	0	0	0	0.04688	0.01389	0.025	0.01786	0	0.0122	0	0	0	0.02273	0	0	0	0.025	0	0	0.01429
	172	0.27273	0.07143	0.125	0.19444	0.14063	0.18056	0.1625	0.16071	0.10714	0.19512	0.09375	0.13636	0.08824	0.15909	0.23913	0.25	0.16	0.125	0.125	0.21429	0.31429
	174	0.01515	0.07143	0	0.02778	0.01563	0.02778	0.0125	0	0.03571	0.0122	0	0.02273	0.02941	0	0.02174	0	0	0.025	0.04167	0	0
	176	0.15152	0.03571	0.25	0.27778	0.17188	0.15278	0.1625	0.08929	0.20238	0.26829	0.25	0.20455	0.23529	0.27273	0.21739	0.2	0.32	0.225	0.08333	0.26786	0.21429
	178	0.0303	0.07143	0.08333	0.02778	0.03125	0.02778	0.05	0.03571	0.04762	0.04878	0	0	0.08824	0.02273	0.08696	0	0	0.1	0.08333	0.03571	0.05714
	180	0.07576	0.10714	0	0.05556	0.09375	0.11111	0.1125	0.125	0.10714	0.06098	0.125	0	0.02941	0.06818	0.02174	0.15	0.04	0.05	0.08333	0	0.01429
	182	0.12121	0.28571	0.25	0.05556	0.15625	0.125	0.0875	0.17857	0.15476	0.07317	0.1875	0.22727	0.08824	0.15909	0.08696	0.1	0.16	0.125	0.125	0.10714	0.07143
	184	0.01515	0.21429	0.16667	0.11111	0.0625	0.11111	0.1	0.07143	0.10714	0.13415	0.125	0.15909	0.17647	0.15909	0.08696	0.05	0.18	0.025	0.08333	0.08929	0.11429
	186	0.09091	0.03571	0	0.05556	0.0625	0.01389	0.075	0.07143	0.05952	0.07317	0.03125	0	0.08824	0.06818	0.02174	0.05	0.02	0.075	0.08333	0	0.04286
	187	0	0	0	0	0	0	0	0	0	0	0	0	0	0	0.02174	0	0	0	0.04167	0	0
	188	0.01515	0	0.04167	0.05556	0.03125	0	0	0.03571	0	0.02439	0	0.02273	0.02941	0.04545	0.02174	0.05	0.02	0	0.08333	0.01786	0.02857
	190	0.0303	0	0	0	0	0	0.025	0	0.02381	0	0.0625	0	0	0	0	0	0	0	0	0	0
	192	0.01515	0.03571	0	0	0.01563	0.01389	0	0	0.0119	0	0	0	0	0	0	0	0	0.025	0	0.01786	0
	194	0	0	0	0	0	0.01389	0.0125	0.01786	0	0.0122	0	0	0	0	0.02174	0	0.02	0.025	0	0.01786	0
H08	193	0	0	0	0	0.01563	0.01389	0	0	0	0.0122	0	0.02273	0	0	0	0	0	0	0	0	0
	196	0	0	0	0	0	0	0.0125	0	0	0	0.0625	0	0	0	0	0	0.04	0	0	0.01786	0
	199	0	0	0	0	0	0.01389	0	0	0	0.02439	0.125	0	0	0	0	0	0	0	0	0	0
	205	0.0303	0	0.08333	0.05556	0.03125	0.02778	0.075	0.01786	0.02381	0.03659	0.09375	0.04545	0.05882	0	0	0	0	0.075	0	0.03571	0.05714
	208	0.25758	0.28571	0.20833	0.25	0.25	0.16667	0.2875	0.26786	0.2381	0.2439	0.21875	0.27273	0.29412	0.20455	0.15217	0.3	0.44	0.2	0.20833	0.42857	0.22857
	210	0	0	0	0	0	0	0	0	0	0	0	0	0	0	0	0	0	0.025	0	0	0
	211	0.71212	0.71429	0.70833	0.69444	0.70313	0.77778	0.625	0.71429	0.7381	0.68293	0.5	0.65909	0.64706	0.79545	0.84783	0.7	0.52	0.65	0.79167	0.51786	0.71429
	214	0	0	0	0	0	0	0	0	0	0	0	0	0	0	0	0	0	0.05	0	0	0
M201	117	0.63636	0.53571	0.66667	0.55556	0.625	0.61111	0.5375	0.58929	0.59524	0.58537	0.625	0.59091	0.52941	0.52273	0.52174	0.6	0.48	0.55	0.70833	0.60714	0.57143
	120	0	0.07143	0	0	0	0.01389	0.0125	0.03571	0.0119	0	0	0	0	0	0.02174	0	0.1	0.05	0	0.07143	0.05714
	121	0	0	0	0	0	0	0	0	0	0	0	0	0	0	0.02174	0	0	0	0	0	0
	123	0.34848	0.35714	0.33333	0.41667	0.375	0.33333	0.45	0.375	0.39286	0.41463	0.34375	0.27273	0.47059	0.47727	0.3913	0.4	0.42	0.25	0.20833	0.28571	0.35714
	126	0.01515	0.03571	0	0.02778	0	0.04167	0	0	0	0	0.03125	0.13636	0	0	0.04348	0	0	0.15	0.08333	0.03571	0.01429
Na		4.11	3.87	3.88	3.62	3.83	3.81	4.08	3.81	3.97	3.96	4.36	3.63	3.94	3.99	4.24	3.56	4.22	4.09	3.83	4.25	3.91
Np		0.08	0.11	0.03	0.1	0.06	0.02	0.08	0.05	0.09	0.02	0.06	0.02	0.09	0.06	0.27	0.07	0.04	0.13	0.02	0.13	0.02
Allelic richness (Na) and private allelic richness (Np)

### Sheet: Table S5
Table S4. : Null allele frequency estimates per locus per Ae. aegypti populations
Locus	Population	Estimate of Null Allele Frequency		Locus	Population	Estimate of Null Allele Frequency
A10	CAL-N	1e-05		AC2	CAL-N	4e-05
	CAL-S	0.00318			CAL-S	0.10634
	VAL	0.05815			VAL	0
	QZC-1	0			QZC-1	1e-05
	QZC-2	0.01273			QZC-2	0.00727
	QZC-3	0			QZC-3	0
	QZC-4	0.03146			QZC-4	0.01169
	QZC-5	0.03555			QZC-5	0.08054
	MNL-1	0.06411			MNL-1	0.04181
	MNL-2	0.03518			MNL-2	0
	MRK	1e-05			MRK	0
	SJ-MND	0.04726			SJ-MND	0.04226
	PSG	0.03284			PSG	0.13724
	MKT	0.0269			MKT	0.05327
	PSY	0			PSY	0.03941
	TGG	0			TGG	0
	PRNQ	0.03141			PRNQ	0.00687
	LSP-1	0.10222			LSP-1	0.03956
	LSP-2	0			LSP-2	0
	MTLP-1	0.10105			MTLP-1	0.07856
	MTLP-2	1e-05			MTLP-2	0
AT1	CAL-N	0.04497		AC7	CAL-N	0
	CAL-S	0.02868			CAL-S	0.08317
	VAL	0			VAL	0
	QZC-1	0			QZC-1	0
	QZC-2	0			QZC-2	0
	QZC-3	0.07115			QZC-3	0.00214
	QZC-4	0.01078			QZC-4	0.02112
	QZC-5	0			QZC-5	0.10719
	MNL-1	0.00246			MNL-1	0.06038
	MNL-2	2e-05			MNL-2	0.01621
	MRK	0			MRK	0.04047
	SJ-MND	0.04705			SJ-MND	0
	PSG	0.04773			PSG	0.0872
	MKT	0.03017			MKT	0.08089
	PSY	0			PSY	0
	TGG	0			TGG	0
	PRNQ	0			PRNQ	0
	LSP-1	0			LSP-1	0.03899
	LSP-2	0			LSP-2	0
	MTLP-1	0.08237			MTLP-1	1e-05
	MTLP-2	0			MTLP-2	0
M313	CAL-N	0.10858		B07	CAL-N	0.07793
	CAL-S	0			CAL-S	0.04904
	VAL	0.0272			VAL	0
	QZC-1	0.07548			QZC-1	0.11062
	QZC-2	0.10841			QZC-2	0
	QZC-3	0.09392			QZC-3	0.14561
	QZC-4	0.12483			QZC-4	0.12532
	QZC-5	0.00584			QZC-5	0.08906
	MNL-1	0.04575			MNL-1	0.06889
	MNL-2	0.14038			MNL-2	0.12137
	MRK	0.12209			MRK	0.05918
	SJ-MND	0.08445			SJ-MND	0.02047
	PSG	0.1539			PSG	0.07497
	MKT	0.24595			MKT	0.09803
	PSY	0.12679			PSY	0.05926
	TGG	0.15775			TGG	0.00036
	PRNQ	0.15052			PRNQ	0.13573
	LSP-1	0.09146			LSP-1	0.04675
	LSP-2	0.16631			LSP-2	0.12247
	MTLP-1	0.2044			MTLP-1	0.1175
	MTLP-2	0.09444			MTLP-2	0.0598
AC4	CAL-N	0.10639		H08	CAL-N	0.05322
	CAL-S	0.16667			CAL-S	0.07079
	VAL	0.11752			VAL	0.20433
	QZC-1	0.1168			QZC-1	1e-05
	QZC-2	0.1305			QZC-2	0
	QZC-3	0.04038			QZC-3	0.02167
	QZC-4	0.21629			QZC-4	1e-05
	QZC-5	0.05833			QZC-5	1e-05
	MNL-1	0.06158			MNL-1	1e-05
	MNL-2	0.1882			MNL-2	4e-05
	MRK	0.23817			MRK	3e-05
	SJ-MND	0.11044			SJ-MND	2e-05
	PSG	0.13726			PSG	0.00951
	MKT	0.26679			MKT	1e-05
	PSY	0.16505			PSY	0.09411
	TGG	0.32686			TGG	0
	PRNQ	0.13048			PRNQ	0.05546
	LSP-1	0.06363			LSP-1	0.13934
	LSP-2	0.15027			LSP-2	0
	MTLP-1	0.07515			MTLP-1	0.07525
	MTLP-2	0.08924			MTLP-2	0.00206
AG7	CAL-N	0.19438		M201	CAL-N	0
	CAL-S	0.0708			CAL-S	0
	VAL	0.09816			VAL	0
	QZC-1	0.14485			QZC-1	0
	QZC-2	0.27991			QZC-2	0
	QZC-3	0.08728			QZC-3	0.03339
	QZC-4	0.21484			QZC-4	0
	QZC-5	0.19817			QZC-5	0
	MNL-1	0.17922			MNL-1	0.00636
	MNL-2	0.17298			MNL-2	0
	MRK	0.20626			MRK	0
	SJ-MND	0.0816			SJ-MND	0
	PSG	0.28666			PSG	0
	MKT	0.18405			MKT	0.02734
	PSY	0.1848			PSY	0
	TGG	0.21429			TGG	0.07318
	PRNQ	0.21192			PRNQ	0
	LSP-1	0.12084			LSP-1	0.0419
	LSP-2	0.17129			LSP-2	0.03021
	MTLP-1	0.17898			MTLP-1	0.0046
	MTLP-2	0.2153			MTLP-2	0
F06	CAL-N	0.18238
	CAL-S	0
	VAL	1e-05
	QZC-1	0.10812
	QZC-2	0.06901
	QZC-3	0.11236
	QZC-4	0.11686
	QZC-5	0.05833
	MNL-1	0.17415
	MNL-2	0.03693
	MRK	3e-05
	SJ-MND	0.15374
	PSG	0.13506
	MKT	1e-05
	PSY	0.08426
	TGG	0
	PRNQ	0.03337
	LSP-1	0.0631
	LSP-2	1e-05
	MTLP-1	0.11465
	MTLP-2	0.0992

### Sheet: Table S6
Table S6. Genetic differentiation using FST (below diagonal) and Gene flow (Nm) (above diagonal) of Ae. aegypti populations in Metropolitan Manila, Philippines
Populations	CAL-N	CAL-S	VAL	QZC-1	QZC-2	QZC-3	QZC-4	QZC-5	MNL-1	MNL-2	MRK	SJ-MND	PSG	MKT	PSY	TGG	PRNQ	LSP-1	LSP-2	MTLP-1	MTLP-2
CAL-N	-	23.605	14.929	15.288	19.251	38.752	13.631	13.449	15.603	22.707	48.77	6.543	7.99	9.847	n/a	11.021	23.246	28.256	10.285	21.68	11.565
CAL-S	0.01	-	n/a	133.44	n/a	36.461	65.539	33.856	125.378	36.14	24.75	26.317	7.936	8.756	91.662	8.216	33.039	18.863	25.105	149.451	23.313
VAL	0.016	0	-	n/a	40.4	32.175	10.876	44.958	37.175	39.814	11.787	11.683	4.911	10.059	112.872	11.769	35.011	14.525	14.865	16.295	22.252
QZC-1	0.016	0.002	0	-	16.428	20.497	12.132	26.574	31.157	26.777	10.303	13.441	5.846	5.56	60.875	8.306	12.584	20.653	23.357	38.094	16.383
QZC-2	0.013	0	0.006	0.015	-	69.778	n/a	25.738	28.888	37.344	24.116	11.155	7.228	14.622	45.37	11.61	15.921	21.118	13.126	61.175	27.683
QZC-3	0.006	0.007	0.008	0.012	0.004	-	64.183	22.111	25.157	31.842	20.811	13.234	6.346	8.083	n/a	9.037	26.69	17.762	53.513	25.873	30.201
QZC-4	0.018	0.004	0.022	0.02	0	0.004	-	10.701	14.911	103.484	36.087	8.114	9.659	10.836	33.534	13.359	13.471	20.901	31.884	44.876	30.127
QZC-5	0.018	0.007	0.006	0.009	0.01	0.011	0.023	-	22.963	10.768	10.493	11.032	4.662	6.267	70.371	8.587	11.735	12.751	8.559	19.718	11.052
MNL-1	0.016	0.002	0.007	0.008	0.009	0.01	0.016	0.011	-	14.234	12.157	12.357	4.763	5.724	67.501	10.089	20.445	24.75	22.686	35.567	17.866
MNL-2	0.011	0.007	0.006	0.009	0.007	0.008	0.002	0.023	0.017	-	163.149	8.544	10.792	23.605	145.099	21.815	24.188	33.856	25.955	41.004	25.182
MRK	0.005	0.01	0.021	0.024	0.01	0.012	0.007	0.023	0.02	0.002	-	6.926	n/a	16.991	n/a	83.083	37.231	n/a	25.765	44.633	19.22
SJ-MND	0.037	0.009	0.021	0.018	0.022	0.019	0.03	0.022	0.02	0.028	0.035	-	3.708	3.77	9.734	3.404	7.936	7.199	7.037	9.754	6.449
PSG	0.03	0.031	0.048	0.041	0.033	0.038	0.025	0.051	0.05	0.023	-0.004	0.063	-	6.917	10.72	17.671	9.071	21.433	9.365	13.062	10.961
MKT	0.025	0.028	0.024	0.043	0.017	0.03	0.023	0.038	0.042	0.01	0.015	0.062	0.035	-	9.466	8.805	10.788	9.516	6.948	17.147	9.962
PSY	-0.002	0.003	0.002	0.004	0.005	-0.002	0.007	0.004	0.004	0.002	-0.002	0.025	0.023	0.026	-	23.071	n/a	127.955	n/a	n/a	34.138
TGG	0.022	0.03	0.021	0.029	0.021	0.027	0.018	0.028	0.024	0.011	0.003	0.068	0.014	0.028	0.011	-	15.473	55.93	7.92	21.584	15.942
PRNQ	0.011	0.008	0.007	0.019	0.015	0.009	0.018	0.021	0.012	0.01	0.007	0.031	0.027	0.023	-0.001	0.016	-	13.441	50.357	240.135	16.897
LSP-1	0.009	0.013	0.017	0.012	0.012	0.014	0.012	0.019	0.01	0.007	-0.001	0.034	0.012	0.026	0.002	0.004	0.018	-	15.724	29.477	14.421
LSP-2	0.024	0.01	0.017	0.011	0.019	0.005	0.008	0.028	0.011	0.01	0.01	0.034	0.026	0.035	-0.003	0.031	0.005	0.016	-	290.448	78.366
MTLP-1	0.011	0.002	0.015	0.007	0.004	0.01	0.006	0.013	0.007	0.006	0.006	0.025	0.019	0.014	0.002	0.011	0.001	0.008	0.001	-	139.415
MTLP-2	0.021	0.011	0.011	0.015	0.009	0.008	0.008	0.022	0.014	0.01	0.013	0.037	0.022	0.024	0.007	0.015	0.015	0.017	0.003	0.002	-
Bold and underlined FST values are statistically significant (p <0.05)
n/a in Nm refers to not calculated
